# *Xanthomonas* transcriptome inside cauliflower hydathodes reveals bacterial virulence strategies and physiological adaptation at early infection stages

**DOI:** 10.1101/2021.01.19.427230

**Authors:** Julien S. Luneau, Aude Cerutti, Brice Roux, Sébastien Carrère, Marie-Françoise Jardinaud, Antoine Gaillac, Carine Gris, Emmanuelle Lauber, Richard Berthomé, Matthieu Arlat, Alice Boulanger, Laurent D. Noël

**Author notes:** Authors for correspondence and, LIPME, Université de Toulouse, INRAE, CNRS, Université Paul Sabatier, Castanet-Tolosan, France. These authors contributed equally to this work (Julien S. Luneau, Aude Cerutti).

## Abstract

*Xanthomonas campestris* pv. *campestris* (*Xcc*) bacterium is a seed-transmitted vascular pathogen causing black rot disease on cultivated and wild *Brassicaceae. Xcc* enters the plant tissues preferentially via hydathodes which are organs localized at leaf margins. In order to decipher both physiological and virulence strategies deployed by *Xcc* during early stages of infection, the transcriptomic profile of *Xcc* was analyzed three days after entry into cauliflower hydathodes. Despite the absence of visible plant tissue alterations and a bacterial biotrophic lifestyle, 18% of *Xcc* genes undergo a transcriptional reprogramming, including a striking repression of chemotaxis and motility functions. *Xcc* full repertoire of virulence factors was not yet activated but the expression of the 95-gene HrpG regulon, including genes coding for the type three secretion machinery important for suppression of plant immunity, was induced. The expression of genes involved in metabolic adaptations such as catabolism of plant compounds, transport functions, sulfur and phosphate metabolism was upregulated while limited stress responses were observed three days post infection. These transcriptomic observations give information about the nutritional and stress status of bacteria during the early biotrophic infection stages and help to decipher the adaptive strategy of *Xcc* to the hydathode environment.
