## Supplementary material for "*Xanthomonas* transcriptome inside cauliflower hydathodes reveals bacterial virulence strategies and physiological adaptation at early infection stages": Table S5

### Sheet: Feuil1
Table S5.List of genes belonging to HrpG regulon already differentially expressed after 4 hpi into hydathodes.
Genomic information about annotations, positions, as well as normalized read count, Log of fold change, pValue and FDR are indicated.
Genes data colored in grey represent common DEG between HRpG* and 4 hpi that show an opposite phenotype
a. locus_tag corresponds to identification tag attributed when the new annotation was performed on RNAseq libraries; NoA corresponds to CDS that were not annotated in Xcc 8004 annotation done by Quian et al. 2005 or by recent automatic reannotation done by NCBI.
Annotationa					HrpG* vs WT			4 hpi vs MOKA			72 hpi vs MOKA			72 hpi vs 4 hpi in hydathode
locus_tag	Gene 8004	locus_tag_NCBI	Type	Predicted function	logFC	Pvalue	FDR	logFC	Pvalue	FDR	logFC	Pvalue	FDR	logFC	Pvalue	FDR
XCC8004_a16461	XC_1298	XC_RS06505	mRNA	IPR011050:Pectin lyase fold/virulence factor, pectate lyase II	-3.55841	1.65664e-19	2.77675e-17	2.65006	1.37346e-12	1.47145e-11	-1.43874	0.000117303	0.000290102	-4.0888	1.03058e-23	3.05995e-22
XCC8004_a44651	XC_3550	XC_RS17960	mRNA	serine protease	-2.52008	4.18074e-11	2.89642e-09	2.42103	2.886e-11	2.43436e-10	-0.742	0.0568671	0.0842014	-3.16302	7.29074e-15	1.0523e-13
XCC8004_a44641	XC_3549	XC_RS17955	mRNA	hypothetical protein	-2.39933	3.18147e-05	0.00132247	2.07523	1.47483e-05	4.73624e-05	-1.24697	0.0637103	0.0930146	-3.3222	2.46795e-07	1.72358e-06
XCC8004_a08041	xccb100_0662 in xancb		mRNA	hypothetical protein	2.05898	3.9302e-05	0.00160798	2.44197	2.6186e-06	9.56366e-06	4.75453	3.25133e-18	4.55362e-17	2.31256	2.72442e-06	1.67329e-05
XCC8004_a04091	XC_0336	XC_RS01680	mRNA	IPR004089:Methyl-accepting chemotaxis protein (MCP)signalling domain, chemotaxis protein	2.11026	1.57316e-09	1.00915e-07	2.79748	9.92118e-15	1.52969e-13	1.7324	1.44756e-06	4.91282e-06	-1.06508	0.0025952	0.0086219
XCC8004_a17791	XC_1422	XC_RS07110	mRNA	cysteine protease	2.22762	1.22774e-06	6.07554e-05	2.06726	7.56293e-06	2.56006e-05	7.40507	2.38429e-38	1.96647e-36	5.33781	1.05646e-24	3.60058e-23
XCC8004_a32151	XC_2566	XC_RS12875	mRNA	RNA polymerase sigma-E factor	2.4212	2.39743e-13	2.04214e-11	2.528	6.94341e-14	9.12266e-13	4.91081	2.41873e-41	2.81115e-39	2.38282	3.33836e-13	4.12022e-12
XCC8004_a14551	XC_1147	XC_RS22450	mRNA	hypothetical protein	2.62166	0.00105941	0.0331607	3.86846	2.58002e-06	9.44068e-06	9.32226	2.21535e-31	9.51321e-30	5.4538	9.88527e-17	1.63579e-15
XCC8004_a21791	XC_1740	XC_RS08720	mRNA	hypothetical protein	2.73119	3.41552e-14	3.11351e-12	2.35447	6.42443e-11	5.1277e-10	6.03639	6.71953e-48	2.4939e-45	3.68192	4.36736e-23	1.19436e-21
XCC8004_a43141	XC_3426	XC_RS17350	mRNA	protocatechuate 4;5-dioxygenase subunit alpha	2.86091	7.64005e-09	4.5111e-07	2.95435	7.73219e-09	4.31541e-08	5.59939	2.03976e-24	4.97587e-23	2.64503	4.50355e-08	3.46673e-07
XCC8004_a37741	XC_3024	XC_RS15225	mRNA	XopF	2.96278	8.09201e-16	9.14045e-14	2.27933	5.74899e-10	3.89971e-09	6.7079	1.75681e-55	2.2821e-52	4.42858	1.58065e-30	1.01934e-28
XCC8004_a14531	nb_exon=1		mRNA		3.14237	1.70685e-05	0.000726949	2.83543	0.00103502	0.0023191	8.11027	2.64463e-31	1.11719e-29	5.27484	1.27821e-17	2.29812e-16
XCC8004_a54041	XC_4273	XC_RS21645	mRNA	XopL	3.21648	2.17439e-15	2.21532e-13	2.04754	1.55024e-07	7.02882e-07	5.08201	1.80842e-30	7.01234e-29	3.03447	6.90389e-14	9.05874e-13
XCC8004_a43151	XC_3427	XC_RS17355	mRNA	protocatechuate 4;5-dioxygenase subunit beta	3.39606	3.51297e-15	3.51026e-13	2.41854	1.20943e-08	6.52566e-08	5.47623	4.73791e-31	1.95382e-29	3.05769	6.39674e-13	7.76576e-12
XCC8004_a14541	xccb100_1185 in xancb		mRNA	hypothetical protein	3.93364	2.24156e-08	1.29656e-06	2.82588	0.00230354	0.00482435	8.75854	2.47142e-41	2.81115e-39	5.93266	2.26293e-24	7.39508e-23
XCC8004_a10311	XC_0817	XC_RS04115	mRNA	hypothetical protein	4.12128	3.16448e-14	2.93618e-12	3.49279	1.47515e-10	1.12224e-09	8.28109	3.30842e-39	2.81812e-37	4.7883	2.45595e-19	4.98481e-18
XCC8004_a37701	XC_3020	XC_RS15205	mRNA	HrpD6 protein	4.64291	1.48256e-19	2.5678e-17	2.88796	3.29216e-09	1.96171e-08	7.9727	2.58328e-41	2.8559e-39	5.08474	8.52335e-23	2.25956e-21
XCC8004_a37501	XC_3002	XC_RS15115	mRNA	Hpa1 protein	5.82477	1.72772e-22	3.90315e-20	3.54019	5.45856e-11	4.39051e-10	9.95975	2.8222e-44	5.86567e-42	6.41956	1.44479e-25	5.68721e-24
