## Supplementary material for "*Xanthomonas* transcriptome inside cauliflower hydathodes reveals bacterial virulence strategies and physiological adaptation at early infection stages": Table S7

### Sheet: TS7-1, Transport 
Table S7. Summary of RNAseq results in planta for specific functions. This supplementary table provides expression profiles of Xcc 8004 genes 72 hpi vs 4 hpi in hydathodes for specific functions such as transport (TS6-1); degradatives enzymes (TS6-2) and type three effectors (TS6-3).
TS7-1: Summary table of DEGs in planta involved in transport. Genes are classified by familly of transporters.
Genomic information about annotations,predicted product, as well as normalized read count, Log of fold change, pValue and FDR are indicated.
a. locus_tag corresponds to identification tag attributed when the new annotation was performed on RNAseq libraries; NoA corresponds to CDS that were not annotated in Xcc 8004 annotation done by Quian et al. 2005 or by recent automatic reannotation done by NCBI.
b. Log of fold change with a value superior to 2 are colored in red, inferior to 2 are colored in green.
Familly	Annotation a			Product	72 hpi vs 4 hpi in hydathode
	locus_tag	Gene 8004	locus_tag_NCBI		logFCb	Pvalue	FDR
ABC transporter	XCC8004_a02181	XC_0174	XC_RS00865	ABC transporter amino acid permease	2.94291	8.20852e-17	1.37585e-15
	XCC8004_a46151	XC_3665	XC_RS18540	ABC transporter ATP-binding protein	-3.12694	8.25623e-07	5.40294e-06
	XCC8004_a46161	XC_3666	XC_RS18545	ABC transporter ATP-binding protein	-2.37251	8.41935e-07	5.50276e-06
	XCC8004_a43481	XC_3454	XC_RS17490	ABC transporter ATP-binding protein	2.02622	2.78979e-08	2.18639e-07
	XCC8004_a02171	XC_0173	XC_RS00860	ABC transporter ATP-binding protein	3.11453	4.80663e-15	7.05515e-14
	XCC8004_a31931	XC_2547	XC_RS12780	ABC transporter ATP-binding protein	3.88306	9.4026e-09	7.80446e-08
	XCC8004_a13791	XC_1087	XC_RS05470	ABC transporter ATP-binding protein	4.36775	2.25864e-10	2.26562e-09
	XCC8004_a43521	XC_3458	XC_RS17510	ABC transporter ATP-binding protein	5.23301	8.15422e-20	1.73645e-18
	XCC8004_a46141	XC_3664	XC_RS18535	ABC transporter permease	-3.46905	8.20013e-08	6.12182e-07
	XCC8004_a43511	XC_3457	XC_RS17505	ABC transporter substrate binding protein	6.17402	3.16096e-31	2.28116e-29
	XCC8004_a33931	XC_2710	XC_RS13630	ABC transporter phosphate permease	2.22461	0.000229605	0.000978695
	XCC8004_a41381	XC_3292	XC_RS16655	sulfate ABC transporter ATP-binding protein	2.16585	2.96561e-12	3.42429e-11
	XCC8004_a41401	XC_3294	XC_RS16665	sulfate ABC transporter permease	2.4417	2.10381e-12	2.45649e-11
	XCC8004_a41391	XC_3293	XC_RS16660	sulfate ABC transporter permease	2.50188	3.65488e-15	5.41048e-14
	XCC8004_a05311	XC_0417	XC_RS02115	ABC transporter substrate binding protein	3.26183	2.69962e-14	3.66246e-13
	XCC8004_a33951	XC_2712	XC_RS13640	phosphate transport system protein	2.49393	0.000368537	0.00150544
	XCC8004_a44401	XC_3530	XC_RS17860	potassium-transporting ATPase subunit C	2.18431	0.00181844	0.00631593
	XCC8004_a47411	XC_3771	XC_RS19065	ATP binding transporter 1	3.24867	7.82124e-11	8.14412e-10
	XCC8004_a02001	XC_0156	XC_RS00775	C4-dicarboxylate membrane transport protein	-3.30816	2.64194e-15	3.9675e-14
	XCC8004_a02011	XC_0157	XC_RS00780	C4-dicarboxylate transport protein	-2.59519	5.59312e-13	6.82204e-12
	XCC8004_a01991	XC_0155	XC_RS00770	C4-dicarboxylate transport system	-2.75793	1.94427e-11	2.09594e-10
	XCC8004_a26431	XC_2100	XC_RS10570	zinc transporter ZupT	2.20486	2.65841e-13	3.32045e-12
	XCC8004_a36621	XC_2928	XC_RS14750	cation transport protein	2.96192	1.2052e-12	1.43301e-11
MFS transporter	XCC8004_a16811	XC_1332	XC_RS06675	DNA transport competence protein	-2.7969	3.40199e-06	2.05066e-05
	XCC8004_a09661	XC_0762	XC_RS03840	high-affinity choline transport	4.59732	1.48392e-24	4.94258e-23
	XCC8004_a12061	XC_0952	XC_RS04775	glucarate transporter	3.14926	9.60074e-11	9.85879e-10
	XCC8004_a08581	XC_0674	XC_RS03395	MFS transporter	2.90131	4.87843e-10	4.65107e-09
	XCC8004_a04561	XC_0361	XC_RS01825	MFS transporter	4.05646	7.68745e-20	1.65058e-18
	XCC8004_a02741	XC_0218	XC_RS01085	MFS transporter	5.13041	5.05063e-15	7.39241e-14
	XCC8004_a31921	XC_2546	XC_RS12775	MFS transporter	4.49865	2.73066e-34	2.72856e-32
	XCC8004_a01081	XC_0084	XC_RS00430	proline/betaine transporter	4.24523	3.12774e-12	3.60349e-11
	XCC8004_a27371	XC_2178	XC_RS10970	nitrate transporter	3.15726	2.26732e-06	1.40417e-05
multi-drug efflux	XCC8004_a22151	XC_1774	XC_RS08885	transporter	2.15419	1.47008e-09	1.33541e-08
	XCC8004_a17911	XC_1433	XC_RS07165	multidrug-efflux transporter	2.93092	4.1886e-10	4.03037e-09
TBDT	XCC8004_a01561	XC_0123	XC_RS00615	TonB-dependent receptor	-5.56051	1.48749e-20	3.36043e-19	Nothing known
	XCC8004_a15781	XC_1241	XC_RS06235	TonB-dependent receptor	-3.88503	3.58201e-16	5.78016e-15	Nothing known
	XCC8004_a40071	XC_3209	XC_RS16175	TonB-dependent receptor	-2.70283	2.52323e-13	3.16684e-12	Nothing known
	XCC8004_a14801	XC_1165	XC_RS05860	TonB-dependent receptor	-2.46654	4.4678e-07	3.00913e-06	induced by GlcNAc
	XCC8004_a31031	XC_2485	XC_RS12455	TonB-dependent receptor	-2.34287	1.46268e-06	9.27632e-06	induced by PGA
	XCC8004_a16911	XC_1341	XC_RS06720	TonB-dependent receptor	-1.99692	5.85126e-08	4.43195e-07	induced by iron starvation
	XCC8004_a36281	XC_2899	XC_RS14595	TonB-dependent receptor	2.02247	1.01389e-05	5.59849e-05	Nothing known
	XCC8004_a14211	XC_1122	XC_RS05645	TonB-dependent receptor	2.16481	5.12477e-09	4.43067e-08	PS-TBDT
	XCC8004_a27531	XC_2194	XC_RS11050	TonB-dependent receptor	2.73319	1.06266e-14	1.49636e-13	Nothing knowbn
	XCC8004_a39991	XC_3205	XC_RS16155	TonB-dependent receptor	4.1064	8.70962e-08	6.49285e-07	belongs to hrpG regulon
	XCC8004_a31461	XC_2512	XC_RS12605	TonB-dependent receptor	5.21292	5.64529e-35	6.37673e-33	belongs to hrpG regulon
	XCC8004_a52181	XC_4141	XC_RS20950	TonB-dependent receptor	5.39528	3.45407e-18	6.50267e-17	Type fecA??
	XCC8004_a43681	XC_3474	XC_RS17585	IPR010104:Bacterial TonB-dependentreceptor, TonB-dependent receptor	2.89414	1.04916e-07	7.7545e-07	Nothing known
	XCC8004_a01571	XC_0124	XC_RS00620	IPR011276:TonB-dependent haem/haemoglobinreceptor, TonB-dependent receptor	-4.20534	5.6966e-17	9.64154e-16	induced by PGA
	XCC8004_a00621	XC_0050	XC_RS00250	IPR011276:TonB-dependent haem/haemoglobinreceptor, TonB-dependent receptor	5.73829	4.5655e-30	2.66543e-28	induced by arabinos

### Sheet: TS7-2, Degradatives enzymes
Table S7. Summary of RNAseq results in planta for specific functions. This supplementary table provides expression profiles of Xcc 8004 genes 72 hpi vs 4 hpi in hydathodes for specific functions such as transport (TS6-1); degradatives enzymes (TS6-2) and type three effectors (TS6-3).
TS7-2: Summary table of in planta expression results for genes predicted to encode degradative enzymes. Genes are classified by type of enzymatic activity.
Genomic information about annotations,predicted product, as well as normalized read count, Log of fold change, pValue and FDR are indicated.
a. locus_tag correspond to identification tag attributed when the new annotation was performed on RNAseq libraries; NoA correspond to CDS that were not annotated in Xcc 8004 annotation done by quian et al. 2005 or by recent automatic reannotation done by NCBI.
b. Lof of fold change with a value superior to 2 are colored in red, inferior to 2 are colored in green.
Enzymatic activity	Name	Annotation a			Genes name	72 hpi vs 4 hpi in hydathode
		locus_tag	Gene 8004	locus_tag_NCBI		logFC b	Pvalue	FDR
Pectinolytic enzymes	Polygalacturonases (PG)	XCC8004_a23011	XC_1849	XC_RS09270	pglA	5.11909	3.91513e-25	1.45307e-23
		XCC8004_a09031	XC_0705	XC_RS03555	peh-1	4.43641	3.65694e-24	1.16574e-22
	Pectates lyases (PL)	XCC8004_a01591	XC_0126	XC_RS00630		-4.14028	7.0291e-19	1.38345e-17
		XCC8004_a45141	XC_3591	XC_RS18170	pel	-3.47832	2.03717e-15	3.10415e-14
		XCC8004_a45131	XC_3590	XC_RS18165	pel	-2.92356	4.98023e-09	4.32008e-08
		XCC8004_a16461	XC_1298	XC_RS06505	pelB	-4.0888	1.03058e-23	3.05995e-22
	Pectine méthylestérases (PME)	XCC8004_a01581	XC_0125	XC_RS00625		-3.61834	2.44741e-14	3.37314e-13
		XCC8004_a23021	XC_1850	XC_RS09275		2.92315	3.67972e-11	3.89406e-10
	Rhamnogalaturonane acétylestérase	XCC8004_a02071	XC_0163	XC_RS00810		-2.26821	1.61955e-11	1.75316e-10
	Rhamnogalaturonases (3 truncated ORFs)	XCC8004_a09961	XC_0787	XC_RS03965		2.14584	4.51577e-08	3.471e-07
		XCC8004_a09951	XC_0786	XC_RS03965		1.72296	2.77259e-05	0.000141516
		XCC8004_a09941	XC_0785	XC_RS03965		2.36648	5.06481e-06	2.94091e-05
Cellulolytic enzymes	Cellulases	XCC8004_a00331	XC_0026	XC_RS00135	egl	-3.99784	3.90307e-20	8.59338e-19
		XCC8004_a00341	XC_0027	XC_RS00140	egl	3.22498	2.16083e-17	3.78037e-16
		XCC8004_a00361	XC_0028	XC_RS00145	egl	0.87023	0.0215705	0.0550493
		XCC8004_a31001	XC_2483	XC_RS12445		-1.15063	0.00749731	0.0220091
		XCC8004_a21661	XC_1727	XC_RS08655	egl2	-1.41766	5.60256e-06	3.22023e-05
		XCC8004_a09931	XC_0784	XC_RS03960		1.6545	0.000797018	0.00303838
		XCC8004_a09921	XC_0783	XC_RS03955	celS	-1.31284	0.00898511	0.0256379
		XCC8004_a08211	XC_0639	XC_RS03230	engXCA	1.13695	0.00405607	0.0128901
		XCC8004_a08021	XC_0625	XC_RS03160		4.25194	2.20111e-25	8.40955e-24
	Cellobiosidases	XCC8004_a12701	XC_1005	XC_RS05035		1.6491	4.75058e-05	0.00023375
		XCC8004_a08031	XC_0626	XC_RS03165		5.22883	7.51098e-35	8.30363e-33
	Beta-glucosidases	XCC8004_a39411	XC_3159	XC_RS15915	bglX	3.21127	3.32169e-21	7.9172e-20
		XCC8004_a37351	XC_2991	XC_RS15065	bglX	1.93886	2.29734e-05	0.000119251
		XCC8004_a30701	XC_2461	XC_RS12330	celD	-0.700023	0.0733123	0.152923
		XCC8004_a15411	XC_1217	XC_RS06115	nixI	1.55393	2.19711e-06	1.36394e-05
		XCC8004_a52911	XC_4197	XC_RS21235		0.496699	0.124999	0.233883
		XCC8004_a35531	XC_2834	XC_RS14270	bglS	0.57527	0.179109	0.309808
		XCC8004_a48851	XC_3886	XC_RS19645	bglX	0.437949	0.256978	0.406594
Hemicellulotytic enzymes	Xylanases	XCC8004_a01971	XC_0153	XC_RS00760	xynB	-4.68494	1.07572e-16	1.77443e-15
		XCC8004_a42511	XC_3373	XC_RS17090		-0.394928	0.198324	0.335228
		XCC8004_a14181	XC_1120	XC_RS05635	xynB	-2.5193	2.50109e-06	1.54159e-05
		XCC8004_a53061	XC_4207	XC_RS21290	xynA	-0.547331	0.167178	0.293565
		XCC8004_a53091	XC_4210	XC_RS21305	xynB	-0.205801	0.609371	0.76017
	Xylosidases/arabinosidases	XCC8004_a02021	XC_0158	XC_RS00785		-2.0273	7.96161e-09	6.71567e-08
		XCC8004_a38221	XC_3064	XC_RS15435	xylB	0.257762	0.483401	0.651389
		XCC8004_a30941	XC_2480	XC_RS12430	xylS	-0.403716	0.213901	0.355658
		XCC8004_a21521	XC_1714	XC_RS08590	xsa	3.65411	2.70313e-16	4.38921e-15
		XCC8004_a51161	XC_4065	XC_RS20560	xynB	-1.28603	0.000155556	0.000683814
		XCC8004_a52331	XC_4154	XC_RS21015		-0.651454	0.106448	0.205922
		XCC8004_a52891	XC_4196	XC_RS21230	xylB	-0.347555	0.279923	0.433785
		XCC8004_a53131	XC_4214	XC_RS21325	xsa	0.402726	0.389642	0.555136

### Sheet: TS7-3, Type 3 Effectors 
Table S7. Summary of in planta RNAseq results sorted for specific biological functions. This supplementary table provides expression profiles of Xcc 8004 genes 72 hpi vs 4 hpi in hydathodes for specific functions such as transport (TS6-1); degradatives enzymes (TS6-2) and type three effectors (TS6-3).
TS7-3: Summary table of expression results for genes predicted to encode type three effectors.
Genomic information about annotations,predicted product, as well as normalized read count, Log of fold change, pValue and FDR are indicated.
a. In grey, effectors that are not induced in HrpG* condition neither hydathode condition, In bold, effectors that are not induced in HrpG* conditions but induced 3 dpi after hydathode entry.
b. locus_tag correspond to identification tag attributed when the new annotation was performed on RNAseq libraries; NoA correspond to CDS that were not annotated in Xcc 8004 annotation done by quian et al. 2005 or by recent automatic reannotation done by NCBI.
c. The presence of a potential PIP box upstream the gene is indicated. The consensus sequences used for the predictions were published by https://doi.org/10.1016/j.molcel.2009.05.012 and DOI: 10.1128/JB.00795-06.
"Yes" means that a PIP box sequence was localized uptream the CDS; "(Yes)" means that genesare probably localized in an operon and that a PIP box was identified upstream the first CDS of the operon.
Effector Name a	Annotationb			Product	PIP box c	HrpG* vs WT			72 hpi vs 4 hpi in hydathode
	locus_tag	Gene 8004	locus_tag_NCBI			logFC	Pvalue	FDR	logFC	Pvalue	FDR
XopA	XCC8004_a37501	XC_3002	XC_RS15115	Hpa1 protein	Yes	5.82477	1.72772e-22	3.90315e-20	6.41956	1.44479e-25	5.68721e-24
HrpW	XCC8004_a37731	XC_3023	XC_RS15220	HrpW protein	(Yes)	3.58542	2.31542e-21	5.01289e-19	4.36843	1.06854e-28	5.39041e-27
HrpF	XCC8004_a37751	XC_3025	XC_RS15230	HrpF protein	No	3.92004	4.97554e-18	7.20898e-16	5.90406	2.29159e-32	1.77718e-30
AvrBs1	XCC8004_a26131	XC_2081	XC_RS10470	avirulence protein	No	2.36755	2.13379e-11	1.51879e-09	2.92102	9.5056e-16	1.48322e-14
AvrBs2	XCC8004_a00641	XC_0052	XC_RS00260	avirulence protein	Yes	1.83977	4.68211e-06	0.000213405	3.31267	6.5969e-15	9.57472e-14
AvrXccA1	XCC8004_a54661	XC_4318	XC_RS21870	avirulence protein	No	-3.03067	4.99468e-18	7.20898e-16	-3.56336	9.69443e-17	1.61449e-15
AvrXccA2	XCC8004_a21541	XC_1716	XC_RS08600	avirulence protein	(Yes)	0.981911	0.00518504	0.14803	2.10009	1.70441e-08	1.37517e-07
HpaA	XCC8004_a37681	XC_3018	XC_RS15195	HpaA protein	(Yes)	4.13405	7.13704e-27	3.70841e-24	4.74136	3.76853e-31	2.68236e-29
XopAC	XCC8004_a19341	XC_1553	XC_RS07755	leucin rich protein	Yes	3.91851	2.98932e-20	5.97404e-18	4.71891	1.78978e-26	7.68569e-25
XopAG	XCC8004_a07271	XC_0563	XC_RS22225	hypothetical protein	No	1.72328	8.52694e-06	0.000375474	3.81664	2.26602e-19	4.63553e-18
XopAH	XCC8004_a25111	XC_2004	XC_RS10080	hypothetical protein	Yes	4.17613	1.5495e-15	1.61024e-13	4.04408	1.01489e-14	1.43689e-13
XopAL1	XCC8004_a37411	XC_2995	XC_RS15085	hypothetical protein	Yes	4.02031	2.39897e-19	3.89533e-17	5.20592	4.28324e-28	2.06071e-26
XopAL2	XCC8004_a49181	XC_3915	NoA	IS1404 transposase	No	-0.139476	0.892749	0.999523	1.94677	0.00303	0.00988318
	XCC8004_a49191	NoA	NoA	hypothetical protein	Yes	3.24964	1.14455e-14	1.08128e-12	4.12058	1.00627e-20	2.31353e-19
	XCC8004_a49211	XC_3916	XC_RS19795	phage-related baseplate assembly protein	No	-0.134557	0.744208	0.999523	-0.837174	0.0899447	0.179959
XopAM	XCC8004_a39421	XC_3160	XC_RS15920	transducer protein car	Yes	3.19672	9.92792e-13	8.06023e-11	4.37504	2.06599e-20	4.6271e-19
XopD*	XCC8004_a15351	XC_1213	XC_RS06095	virulence protein	No	0.253049	0.551562	0.999523	-0.699838	0.108574	0.208945
XopE2	XCC8004_a32601	XC_2602	XC_RS13065	invertase/recombinase protein	Yes	-0.0597076	0.852907	0.999523	0.12637	0.725998	0.845294
XopF*	XCC8004_a37741	XC_3024	XC_RS15225	hypothetical protein	No	2.96278	8.09201e-16	9.14045e-14	4.42858	1.58065e-30	1.01934e-28
XopG*	XCC8004_a12261	XC_0967	XC_RS22380	hypothetical protein	No	1.05024	0.0285376	0.62831	1.76897	0.00343792	0.0110747
XopH	XCC8004_a26141	XC_2082	NoA	avirulence protein	No	3.7788	6.7025e-25	2.17664e-22	4.75066	1.04605e-34	1.08705e-32
XopJ	XCC8004_a47801	XC_3802	XC_RS19215	avirulence protein	Yes	3.36504	8.56535e-18	1.20285e-15	2.28529	1.63023e-09	1.47316e-08
XopK	XCC8004_a15281	XC_1210	XC_RS06080	hypothetical protein	No	1.96097	6.38322e-07	3.35022e-05	3.52987	4.69183e-17	7.99304e-16
XopL	XCC8004_a54041	XC_4273	XC_RS21645	leucin rich protein	Yes	3.21648	2.17439e-15	2.21532e-13	3.03447	6.90389e-14	9.05874e-13
XopN	XCC8004_a03001	XC_0241	XC_RS01205	hypothetical protein	Yes	3.35242	9.46191e-19	1.446e-16	5.4796	5.19194e-39	1.28963e-36
XopP	XCC8004_a37391	XC_2994	XC_RS15080	hypothetical protein	No	0.750003	0.0144977	0.369264	1.29005	5.90242e-05	0.000285293
XopQ	XCC8004_a39651	XC_3177	XC_RS16010	hypothetical protein	Yes	3.65909	1.25717e-17	1.67494e-15	5.00871	4.99135e-28	2.37936e-26
XopR	XCC8004_a03321	XC_0268	XC_RS22075	hypothetical protein	Yes	2.21108	9.20706e-07	4.73662e-05	2.8364	1.08518e-09	9.99753e-09
XopX1	XCC8004_a06961	XC_0541	XC_RS02750	hypothetical protein	No	0.392532	0.208714	0.999523	1.57008	1.30019e-06	8.33017e-06
XopX2	XCC8004_a06991	XC_0542	XC_RS02755	hypothetical protein	No	1.85356	8.78955e-05	0.003383	2.41844	6.46306e-07	4.27253e-06
XopZ	XCC8004_a27691	XC_2210	XC_RS11125	hypothetical protein	Yes	0.820969	0.0119652	0.310856	2.23038	7.98407e-11	8.28049e-10
XopAN	XCC8004_a39641	XC_3176	XC_RS16005	hypothetical protein	No	2.26185	6.88711e-10	4.47318e-08	3.41281	1.25563e-18	2.41638e-17
